# Cont-ID: Detection of samples cross-contamination in viral metagenomic data

**DOI:** 10.1101/2023.01.23.525161

**Authors:** Johan Rollin, Wei Rong, Sébastien Massart

**Affiliations:** University of Liège, Gembloux Agro-Bio Tech, Plant Pathology Laboratory, 5030, Gembloux, Belgium; DNAVision, 6041, Gosselies, Belgium

**Keywords:** Bioinformatic, virus, detection, sequencing, contamination, metagenomic

## Abstract

**Background:** High Throughput sequencing (HTS) technologies completed by the bioinformatic analysis of the generated data are becoming an important detection technique for virus diagnostics. They have the potential to replace or complement the current PCR-based methods thanks to their improved inclusivity and analytical sensitivity, as well as their overall good repeatability and reproducibility. Cross-contamination is a well-known phenomenon in molecular diagnostics and corresponds to the exchange of genetic material between samples. Cross-contamination management was a key drawback during the development of PCR-based detection and is now adequately monitored in routine diagnostics. HTS technologies are facing similar difficulties due to their very high analytical sensitivity. As a single viral read could be detected in millions of sequencing reads, it is mandatory to fix a detection threshold that will be influenced by cross-contamination. Cross-contamination monitoring should therefore be a priority when detecting viruses by HTS technologies.

**Results:** We present Cont-ID, a bioinformatic tool designed to check for cross-contamination by analysing the relative abundance of virus sequencing reads identified in sequence metagenomic datasets and their duplication between samples. It can be applied when the samples in a sequencing batch have been processed in parallel in the laboratory and with at least one external alien control. Using 273 real datasets, including 68 virus species from different hosts (fruit tree, plant, human) and several library preparation protocols (Ribodepleted total RNA, small RNA and double stranded RNA), we demonstrated that Cont-ID classifies with high accuracy (91%) viral species detection into (true) infection or (cross) contamination. This classification raises confidence in the detection and facilitates the downstream interpretation and confirmation of the results by prioritising the virus detections that should be confirmed.

**Conclusions:** Cross-contamination between samples when detecting viruses using HTS can be monitored and highlighted by Cont-ID (provided an alien control is present). Cont-ID is based on a flexible methodology relying on the output of bioinformatics analyses of the sequencing reads and considering the contamination pattern specific to each batch of samples. The Cont-ID method is adaptable so that each laboratory can optimise it before its validation and routine use.
