## Supplementary File 2 for "Cont-ID: Detection of samples cross-contamination in viral metagenomic data"

### Sheet: Dataset A
Sample	Total Reads Nr.	BanMMV	BSCAV	BSGFV	BSIMV	BSMYV	BSOLV	BBrMV	BBTV	CMV	BYDV		TotalRNA Musa
ITC1543.2	8,810,655	1								1				Infection
1543-21A-3	7,655,042												Alien input used : BYDV
ITC1543-22B	8,268,412	1
1543-22A-3	7,616,995
1543-22B-3	8,123,347
ITC1723-3	8,000,523	1		38		114	662				6
ITC1783-3	8,232,589	720		107	419	589	72			1	4
1799-3	8,732,673
ITC1817-3	8,400,304		2		2	19	41				2
ITC1827-3	8,712,561		1		16479					3
ITC1831-3	7,126,841	800		16	6	41	29
ITC1833-3	8,560,110									8	6
ITC1840-3	8,052,917					1		2
ITC1843-3	9,624,264		1		65163					5
ITC1843-4	8,872,801				57051		3			2
ITC1845-3	8,082,132										6
ITC1845-BIS	7,938,232										6
ITC1852-3	10,340,172	3593		2		59	485
ITC1855-3	8,214,151	5139		36		162	5453			1
WHPlus3B1	7,115,678									7	206445
WHPlus1-3	4,926,590				4					1	244238
WHPlus2-3	4,886,391										31863
WHPlus3-B3	4,678,326									4	365470
Mix1-3	9,089,951	4				141	2	520		12216
Mix2-3	9,636,025	1149				2285	10	83835	154	51282
Mix-3B1	9,017,592	396	2	11	46	2497	29	223663	46	230823
Mix-3B3	8,020,167	774	4	16	58	4122	104	257855	39	2560

### Sheet: Dataset B
Sample	Total Reads Nr.	BanMMV	BSCAV	BSGFV	BSIMV	BSMYV	BSOLV	BBrMV	BBTV	CMV	BYDV		TotalRNA Musa
Sample A	10,760,284								34301		1			Infection
Sample B	9,925,446					76	797	8			2		Alien input used : BYDV
Sample C	10,410,020					16	17			69111	34
Sample D	9,956,124							49	233	9
Sample E	10,023,848					22	15				9
Sample F	10,800,688		1					9	1060
Sample G	11,379,224	682		13	5	29	26			182826	242
Sample J	9,969,766	22271		12	49	54	41	336			57
Sample EM1	10,134,932					18	7				151
Sample EM2	10,387,206										26
Sample EM4	9,821,684	14	2	261	1	5	603	14		1000000
Sample 1	9,974,264			1		47	633			6	30
Sample 6	10,203,746		19	3389	7491	13	18			15	40
Wheat control -1	6,888,958										376701
Wheat control -2	10,532,648						2				716000
Wheat control -3	11,076,742		185	61	57	5	4			60	800000
Negative control -1	9,629,698		11	29	90	91	2				67
Negative control -2	10,759,656		3	10	1		14			37	51
Negative control -3	10,739,684										17

### Sheet: Dataset C
Sample	Total Reads Nr.	BanMMV	BSCAV	BSGFV	BSIMV	BSMYV	BSOLV	BBrMV	BBTV	CMV	BYDV		TotalRNA Musa
ITC0146	12,309,622			40		111	8				6			Infection
ITC0148	10,479,900			8		95	123				8		Alien input used : BYDV
ITC1498	7,099,966			6		87	112			411	1
ITC1565	7,043,406			3		70	184			402	4
ITC1607	7,963,780			2	7	22	12
ITC1847	8,587,532			6		63	5335
ITC1859	8,867,318	1742		5		58	1644				2
ITC1859 Old kit	10,560,962	681		5		39	867				143
ITC1861	8,953,048	1431		16		52	1573
ITC1863	9,672,622	453		13	1	50	14
ITC1867	9,624,386	732		18	1	64	2919
ITC1867 Old kit	11,309,014	219		12		37	1629				9
Sample 2	10,009,300		13077								5
Sample 3	7,572,832		40			2568	12				2
Sample 4	9,185,130		10			5					1
Sample 5	9,786,650		10			22	17				1
Sample J	9,844,928	3849	110	26	184	200	99	542813			4
Sample EM4	11,719,374	1057	1	8	10	28	316	89		2627	1
BBrMV2 No.208	10,957,512							4672			2
BBrMV3 No.58	10,510,534							2222			36
BBrMV4 No.15	8,925,132							7605			5
BSOLV1 No.10	9,008,568						2195	7			7
BBTV No.9.58.2	9,626,270								644		34
Wheat control	9,129,442										209552
Positive control	9,058,188	206		7	8	11	861	8765	81	36247	5
Positive control Old kit	11,857,342	177		3	8	17	592	12510	63	21168	8
Negetive control	10,257,182										15

### Sheet: Dataset D
Sample	Total Reads Nr.	BanMMV	BSCAV	BSGFV	BSIMV	BSMYV	BSOLV	BBrMV	BBTV	CMV	BYDV		TotalRNA Musa
ITC1845	10896146													Infection
ITC1880	13402126			1	9	18	258				3		Alien input used : BYDV
ITC1892	13950630
ITC1905	10383570
ITC0103	13298532			4		86	8
ITC0759	10120612		18	8		85	1016
ITC1489	11146330				1	55	6745
ITC1601	12004808			577		55	2
ITC1705	15597574			8		75	5
ITC1894	13619238
ITC1536	12866814			1	1	59	4	11
ITC1918	11575674						1
ITC1920	11499012						1
ITC0018	10639516		21	11		70	1433
ITC0030	9889872			29		176	27
ITC1599	12087462			41	80	127	22
ITC1709	11098156			7		86	3
ITC1730	10212064			22	37	148	53
ITC0353	11716836			18		91	11280
Negative control	11626046
Positive control	13172394	203		11	23	57	289	18243	442	1074
BYDV-1	10198948										35287
Negative control-2	12296594			6		45	319
Positive control -2	14047694	59	10				689	521	109	932	69
BYDV-2	14074674										65576
PepMV	14035594						2
PhCMoV	10490544							2		4

### Sheet: Dataset E
Sample	Total Reads Nr.	BanMMV	BSCAV	BSGFV	BSIMV	BSMYV	BSOLV	BBrMV	BBTV	CMV	BYDV		SmallRNA Musa
ITC1543-2-3	8690943										1			Infection
1543-21A-3	10213554												Alien input used : BYDV
1543-21B-3	10094094
1543-22A-3	9514609
1543-22B-3	9772448
ITC1723-3	9446851		1			3	28
ITC1739-3	7965444					3
ITC1770-3	9581205										1
ITC1783-3	9141030	1		1	6	12	1
1799-3	8770611
ITC1817-3	9162159										3
ITC1817-BIS	9444632										1
ITC1827-3	9396627				313	1				21
ITC1831-3	9111333	1									1
ITC1831-BIS	9615560					1
1833-3	9922241
1840-3	8795144
ITC1843-3	9536900				3576						1
ITC1843-4	9774537				2894
1845	9520489
1845-BIS	10433561
ITC1852-3	9967674	4				1	8				5
ITC1855-3	9596416	27	3	2		4	585
WHPlus3B1	8881998										7874
WHPlus1-3	9126462										5249
WHPlus2-3	8347574										4765
WHPlus3-B3	8485606										3826
Mix1-3	9173142	1			1	299	2	268	5	8996
Mix2-3	11285911					60		7	2	497
Mix-3B1	10577418	2			1	212	1	2290	10	6946
Mix-3B3	9500350	3		1	2	245	2	1230	2	40	2

### Sheet: Dataset F
Sample	Total Reads Nr.	BYDV	BanMMV	BBrMV	CMV		DsRNA Musa
Tag001-Apple	5117274							Infection
Tag004-Apple	6254848						Alien input used : BYDV
Tag007-Apple	2780316
Tag013-Apple	1633270
Tag015-Apple	3365564
Tag016-Apple	2327858
Tag018-Apple	1050132
Tag044-Apple	8838800
Tag078-Apple	2397634
Tag084-Apple	6623376
Tag095-Apple	2950408
Tag001-Banana	1893986	5	21
Tag004-Banana	8438
Tag007-Banana	4346624	14	91	3
Tag013-Banana	4785918	23	1	4111
Tag015-Banana	3640074	37			2241
Tag016-Banana	616010	1
Tag018-Banana	1344266	22		6
Tag044-Banana	3360290	11		8	1
Tag084-Banana	8779928			2	1
Tag095-Banana	4674608	44499		2

### Sheet: Dataset G
	MT007	MT008	MT011	MT012	MT015		Plant Mix (Gauthier et al., 2022)
Host	Citrus	Citrus	Citrus	Iris	Strawberry			Infection
Cherry rasp leaf virus RNA1	7	17	30	13374	6		Alien input used : CTV (Citrus tristeza virus)
Cherry rasp leaf virus RNA2	4	14	21	12697	3
Citrus endogenous paratrovirus	226	607	129	-	-
Citrus tristeza virus	178	104	112730	32	39
Citrus virus A RNA1	802	750	1	-	-
Citrus virus A RNA2	1272	336	-	-	-
Citrus viroid III	35	12	-	-	-
Citrus viroid VI	-	-	80	-	-
Hot stunt viroid	28	6	42	-	-
Iris severe mosaic virus	16	30	39	38004	5
Maiwe dwarf mosaic virus	4	22	10	6	15
Pennisetum mosaic virus	-	2	-	-	1
Potato black ringspot virus RNA1	1	3	5	2459	-
Potato black ringspot virus RNA2	1	3	2	1679	1
Sorghum mosaic virus	2	21	2	2	1
Strawberry mottle virus RNA1	101	39	69	27	17672
Strawberry mottle virus RNA2	152	69	86	45	24368
Strawberry vein binding virus	65	27	50	23	14065
Surgancane mosaic virus	-	14	3	1	5
Tobacco ringspot virus RNA1	163	296	397	336344	168
Tobacco ringspot virus RNA2	219	349	522	408135	175
Total Reads Nr.	76998266	78184494	77084932	75039430	77234994

### Sheet: Dataset H
Sample	Total Reads Nr.	HRV	RSV	HCoV	MV	IBV	IAV	HBoV	AdV	HHV-6B	CMV	HMPV	HPIV	EBV	MS2		Human (Bal et al 2018)
Virome 1	318490	18411			1										146			Infection
Virome 2	752382	41724			2		10		2						122		Alien input used : MV (Measles Virus)
Virome 3	341716	6571			3		1		1						274
Virome 4	2308872	301			18									56	607
Virome 5	3413014		75657	30				5		1		1			96
Virome 6	3288586		81		23		8								2276
Virome 7	504694											25804			104
Virome 8	1346794		6	48462		1	6		717						759
Virome 9	105126			14566											14
Virome 10	6052840			15090			6			358					946
Virome 11	854146			35						13					3
Virome 12	4753862			967	7		6				1				3724
Virome 13	2202802		3		181258		5		4448						1149
Virome 14	957932	79	3		2	32440			11						276
Virome 15	1483768						15121	7							135
Virome 16	4324040				1		694					1			2560
Virome 17	1321028				2		218	12	1				2		123
Virome 18	1629720							38598				1			16
Virome 19	3752806							7			3				6
Virome 20	6049420						4		1356580						48
Virome 21	3484294				17										1729
Virome 22	2906886				11			63	313	14262		1			515
Virome 23	21886258							2892985			468				4
Virome 24	18949424		2				1	2595555				6425			310
Virome 25	16748330	25						8	1910	1	19377		9869		30
Virome 26	1931368	174917	315						71						78
Virome 27	9430240								8				2	68	5
Virome 28	973720	166			1			4						1867	81
Virome 29	4198768				16			7		3					644
Virome 30	9785596	411			7		14	2		1	2				397
Virome 31	2147046						4	215		1					58
Virome 32	3373014				2	24	1	10							466
Virome 33	1644960				3	6	9			1					253
Virome 34	4060404		1		11	10	4	4		1	17		4		356
Virome 35	5106318				5	52	24	393		2					596
Virome 36	2961656	3			26			2403		4					461
Virome 37	3753702	82													2
Virome PC	3520902				4		1	26		3					2190
Virome NC	20486							1

### Sheet: Dataset I
Sample Name	Total Reads Nr.	Adv	HBoV	HKU1	NL63	HPIV4	IAV	IBV	MPV	PIV1	RSV	RV	Tissue	SRR No.		Human (Boheemen et al 2019)
s061-L001	790172	2				1			1	50243		13	Human: nasopharyngeal washing	SRX6715206			Infection
s062-L001	595752								231			7	Human: nasopharyngeal washing	SRX6715205		Alien input used : RSV (Respiratory Syncytial Virus)
s063-L001	239856			9	4156							4	Human: BAL	SRX6715208
s064-L001	1245866											24415	Human: sputum	SRX6715207
s065-L001	637874				14		1025		5	36		8	Human: nasopharyngeal washing	SRX6715210
s066-L001	4679780	451							4	8	1	7	Human: nasopharyngeal washing	SRX6715209
s067-L001	267450			4		8965						1	Human: sputum	SRX6715212
s068-L001	23446916		11								4	20	Human: nasopharyngeal washing	SRX6715211
s069-L001	644712								1916			14	Human: nasopharyngeal washing	SRX6715214
s070-L001	340904							5635				8	Human: nasopharyngeal washing	SRX6715213
s071-L001	552392					4						8	Human: nasopharyngeal washing	SRX6715218
s072-L001	723548										58	87	Human: nasopharyngeal washing	SRX6715217
s073-L001	731370							3757			1	6	Human: nasopharyngeal washing	SRX6715220
s074-L001	2005534										19732	8	Human: nasopharyngeal washing	SRX6715219
s075-L001	2643142	3				14		71196				21	Human: nasopharyngeal washing	SRX6715222
s076-L001	38764096							1		3		27	Human: throath swab	SRX6715221
s077-L001	901830	4										10	Human: nasopharyngeal washing	SRX6715224
s078-L001	3559436							1			12	10	Human: BAL	SRX6715223
s079-L001	2738934											7	Human: broncheal washing	SRX6715216
s080-L001	883850			952				1				16	Human: nasopharyngeal washing	SRX6715215
s081-L001	2182594											7442	Human: nasopharyngeal washing	SRX6715225
s082-L001	722520		373					1				36	Human: nasopharyngeal washing	SRX6715226
s083-L001	1436888					3	604					17	Human: nasopharyngeal washing	SRX6715227
s084-L001	844422							1			20037	16	Human: nasopharyngeal washing	SRX6715228
s085-L001	865866		1							3		24717	Human: nasopharyngeal washing	SRX6715229

### Sheet: Dataset J
Sample name	Total Reads Nr.	HRV-A	HRV-C	EchoE6	HCoV HKU1	InfA H1N1	InfB	HMPV	HRSV	MeV	HPIV-3	HCMV	EBV	HSV1		Human (Li et al 2020)
01	502840								1180		4	1071		22			Infection
02	2188934	24	25240					30	353			167		135		Alien input used : EchoE6
03	219768	860	3					2	4					38
04	4368146	18	26					11	134826			974		111
05	621922	4						1498	26			6		21
06	7307292							460			2736	4		128
07	6549910		1					41818		6	304	17	5	161
08	3206972	4	2499					29385		6442	235083	708	2	120
09	4251086							34		2	187		6	120
10	6648072		6					53	2	16	350		1962	370
11	24036					10								4
12	19640464					1			1	2	6			419
13	8248790							2	3		4	3		1017
14	13558566								2		4			231
15	2441010	22				1		2				1045		766
16	1933530					1					2			65
17	48174900			76							1			12
18	61734292			308			4			116				112
19	49337376			84		1	716				2			3
20	41266108			89		74
21	50221614			67
22	13016322			17581										2
23	14297090	4		72			2							2
24	2569550			4			20
25	47669606			94			95							4
26	43133342			75			83	3						1
27	51128376					9		41
28	10784746					2		21						1
29	38318966		76			7		30
30	24164252				20	6		397						1
31	29242296					8		35				21		10
32	47963124					8		31
33	31494018					6	128	23
34	8479078							10810						50
35	14283684	37					69	14	3
36	30535558	35	58		1374		1	19	1		1
37	10131942	38			17		1	26	2		2	1		13
38	44536868	38					827	22	5		1793
39	24804686	32726						21588	2		3	43		1
40	43962316	35					2	1483	3					1
41	45861956	39		28	1		34	25	4		2	1		2
42	9104656	6					40	4
43	53915312	45					2	17	3069		3	1
44	13033758	43					1	7	2
45	40777754	46						12	3		1			1
46	34601802	19						6	2		2			1
47	47708064	37					46	16	4		2
48	37040566					11	1	7876						2
C1	491800	8												1
C2	18833786													3
C3	57190058													1
C4	62780544													14
C5	51078216													4
C6	47387148													7
C7	14708970													5
